# Pathological R-loops in bacteria from engineered expression of endogenous antisense RNAs whose synthesis is ordinarily terminated by Rho

**DOI:** 10.1101/2024.04.20.590381

**Authors:** Apuratha Pandiyan, Jillella Mallikarjun, Himanshi Maheshwari, Jayaraman Gowrishankar

## Abstract

In many bacteria, the essential factors Rho and NusG mediate termination of synthesis of nascent transcripts (including antisense RNAs) which are not being simultaneously translated. It has been proposed that in Rho’s absence toxic RNA-DNA hybrids (R-loops) may be generated from nascent untranslated transcripts; and genome-wide mapping studies in *Escherichia coli* have identified putative loci of R-loop formation from more than 100 endogenous antisense transcripts that are synthesized only in a Rho-deficient strain. Here we provide evidence that engineered expression in wild-type *E. coli* of several such individual antisense regions on a plasmid or the chromosome generates R-loops that, in an RNase H-modulated manner, serve to disrupt genome integrity. Rho inhibition was associated with increased prevalence of antisense R-loops also in *Xanthomonas oryzae* pv. *oryzae* and *Caulobacter crescentus*. Our results confirm the essential role of Rho in several bacterial genera for prevention of toxic R-loops from pervasive yet cryptic endogenous antisense transcripts. Engineered antisense R-looped regions may be useful for studies on both site-specific impediments to bacterial chromosomal replication and the mechanisms of their resolution.
