## Supplementary Table S4 (Excel file) for "Pathological R-loops in bacteria from engineered expression of endogenous antisense RNAs whose synthesis is ordinarily terminated by Rho"

### Sheet: Sheet1
Table S4: List of sequenced bacterial strains with sokE::IS150 disruption
Strain description	Accession No.
In E. coli
15.03CC	AP027470.1
2017.02.03CC	AP027748.1
2017.02.04CC	AP027754.1
2017.03.02CC	AP027769.1
2017.12.01CC	AP027807.1
2017-19-1CC	AP027854.1
2018-18.25PC	AP023286.1
B27	AP027424.1
WP2-S18-ESBL-07	AP021944.1
WP3-S18-ESBL-08	AP022032.1
WP3-W18-ESBL-07	AP021998.1
WP8-S18-CRE-02	AP022245.1
E148	AP024518.1
EC20-C72-1	AP026961.1
Ec387	AP024582.1
GSH8M-2	AP019675.1
H20	CP069692.1
HUE1	AP023427.1
IPCEC31	AP026783.1
IPCEC42	AP026788.1
IPCEC48	AP026794.1
131-1	OW968277.1
131-2	OX030701.1
602	OW968111.1
6666666.257727.embl	LT883142.1
68	OX030728.1
ecoli019	LR130532.1
F1005	OY754353.1
F1053	OY757949.1
MSB1_1D-sc-2280324	LR898868.1
MSB1_9D-sc-2280338	LR890349.1
MSB1_9I-sc-2280417	LR890508.1
strain_Ecoli_008	LR880734.1
w264	CP095088.1
Escherichia coli KA0011 DNA complete genome	AP029163.1
LR-03	AP027474.1
LR-17-1	AP027479.1
LR-33	AP027523.1
LR-64-1	AP027588.1
M217	AP019189.1
O25b:H4-ST131	CP103592.1
O39:H21	CP062865.1
PSJ-12	AP027622.1
PSJ-23	AP027637.1
PSS-08-2	AP027679.1
PSS-12	AP027697.1
PSS-13	AP027704.1
SLK172	CP017631.1
SME98	AP027446.1
Sanji	CP011061.1
1000C-3	CP091427.1
127	CP023377.1
13P484A	CP019280.1
1409	CP063369.1
14EC007	CP024131.1
1517k	CP054388.1
162.2	CP059929.1
179	CP062924.1
179A	CP062927.1
188	CP062967.1
18SZHZ655Rt	CP080056.1
1916D6	CP046003.1
19213	CP135077.1
19SZHZ713Rt	CP080070.1
20	CP064847.1
2013C-4991	CP027355.1
2023CK-01341	CP140504.1
2023CK-01482	CP141749.1
2023CK-01509	CP141736.1
2023CK-01687	CP149850.1
2452	CP031833.1
2900	CP103633.1
300709	CP025903.1
3090	CP103745.1
3797	CP134898.1
4069	CP103673.1
4621	CP103479.1
51008369SK1	CP029973.1
52148	CP050382.1
5270	CP103529.1
54	CP041284.1
673	CP141196.1
6EVA	CP138428.1
71	CP062933.1
720632	CP025842.1
746	CP023353.1
91A	CP062930.1
A1.S1.160	CP146585.1
A16EC0070	CP088866.1
A16EC0305	CP088860.1
a7	CP122496.1
AH21	CP081711.1
AR_0019	CP024889.1
AR_0077	CP026755.1
AR_0149	CP021532.1
AR_0150	CP021736.1
AR_0151	CP021691.1
AR_0162	CP021683.1
AR435	CP029115.1
AVS0042	CP124448.1
AVS0051	CP124429.1
AVS0155	CP124420.1
AVS0196	CP124442.1
AVS0223	CP124415.1
AVS0247	CP124424.1
AVS0343	CP124517.1
AVS0528	CP124400.1
AVS0543	CP124410.1
AVS0662	CP124495.1
AVS0790	CP124436.1
AVS0935	CP124405.1
AVS0967	CP124398.1
AVS0968	CP124392.1
AVS0972	CP124387.1
B16EC0698	CP088782.1
B16EC0875	CP088764.1
B16EC1174	CP088719.1
B17EC0157	CP088710.1
B17EC0381	CP088698.1
B18271	CP144710.1
B19374	CP142915.1
B19429	CP142919.1
B20105	CP142925.1
B-766	CP118014.1
BY63	CP090570.1
BY68	CP090212.1
C16EC0033	CP088687.1
C16EC0593	CP088658.1
C16EC0786	CP088641.1
C9	CP010129.1
CE2050	CP073621.1
CFSAN061762	CP042901.1
CFSAN061769	CP042969.1
Ch1	CP127316.1
CM	CP033158.1
Combat13F7	CP019245.1
CP52E	CP075731.1
CP53	CP033096.1
CP61_Sichuan	CP053730.1
CRE1493	CP019071.1
CREC8	CP133453.1
CT29	CP032073.1
CUVET16-242	CP115333.1
CUVM53	CP116976.1
CVM	CP043742.1
CVM	CP043739.1
D16EC0387	CP088607.1
D16EC0480	CP088598.1
D6	CP010148.1
DAX4	CP126343.1
DDG206	CP130710.1
DDG220	CP130706.1
DETEC-E480	CP116181.1
DETEC-P622	CP116145.1
DETEC-S566	CP116085.1
E1	CP115821.1																		chromosome:	1
E101	OU349842.1
E16EC0256	CP088570.1
E16EC1016	CP088500.1
E275	CP035865.1
E-33	CP090246.1
E7-1N7	CP134805.1
Ec-050	CP043227.1
Ec-050-T0	CP086510.1
Ec-050-T20-ESBL	CP086470.1
Ec-050-T20-MAC	CP086480.1
Ec-050-T5-ESBL	CP086490.1
Ec-050-T5-MAC	CP086500.1
EC190486	CP143092.1
EC20	CP084900.1
EC21Z-137	CP101233.1
EC22	CP060892.1
EC29	CP060867.1
EC5	CP060969.1
EC602A1	CP100013.1
EC812A1	CP116046.1
EC96	CP060748.1
ECCTRSRTH03	CP041110.1
ECO-104	CP141581.1
Eco-15	CP047710.1
ECO3183	CP104721.1
Ecol_745	CP015074.2
Ecol_AZ147	CP018995.1
ECOL-18-VL-LA-PA-Ryan-0026	CP041392.1
ECOL-18-VL-LA-PA-Ryan-0036	CP133141.1
ECONC427	CP071133.1
EcPF16	CP054224.1
EcPF5	CP054236.1
EH08-18-36	CP063511.1
EM20-18-50	CP063467.1
ES4	CP133854.1
ESC53083	CP070593.1
E-T306	CP090282.1
E-T654	CP090289.1
E-T67-1	CP090264.1
E-T951-1	CP090299.1
ETEC1703	CP122923.1
ETEC1717	CP122876.1
ETEC1718	CP122872.1
ETEC1730	CP122832.1
ETEC1749	CP122712.1
ETEC4061	CP122704.1
ETEC4085	CP122634.1
F16EC0470	CP088397.1
F17EC0190	CP088348.1
FDAARGOS_1277	CP070103.1
FDAARGOS_1289	CP069882.1
FDAARGOS_1370	CP070098.1
FDAARGOS_1371	CP070077.1
FDAARGOS_1373	CP069945.1
FDAARGOS_434	CP023870.1
G3X16-2	CP038138.1
G4/9	CP060073.1
g62	CP084896.2
g74	CP084895.2
g83	CP084894.2
g94	CP084893.2
gb37	CP084897.2
GENOMIC22-003	CP119116.1
GF4-3	CP053258.1
GN02461	CP095533.1
GN03139	CP147532.1
GN03551	CP147535.1
GN04540	CP041532.1
GN05056	CP147529.1
gw25	CP084898.2
H1	CP010160.1
H2	CP010163.1
H5	CP010169.1
H6	CP010170.1
HeN100	CP044443.1
HL15	CP079770.1
HNSQ2209	CP137737.1
HYM1	CP141765.1
JCC-EE	CP101922.1
JSMCR1	CP030152.1
JX21CE33	CP149449.1
JX21CE33	CP139177.1
KFS-B04	CP125076.1
KFu022	CP091677.1
KFu024	CP091659.1
KOr019	CP091665.1
KSE-D40	CP124970.1
L100	CP034745.1
L103-2	CP034843.1
L41-1	CP034727.1
L6-21	CP123963.1
L9	CP142044.1
LD27-1	CP047594.1
LHM10-1	CP037903.1
MB19	CP073981.1
MB30	CP073968.1
MB46	CP073958.1
MB64	CP073929.1
MLI023K1	CP116913.1
MLI023K2	CP116916.1
MLI104K1	CP116923.1
MLI109	CP117008.1
MNCRE44	CP010876.1
MS	CP146655.1
MS	CP146675.1
MS14384	LR130562.1
MS14386	LR130552.1
MS15046	CP082103.1
NCTC5934	LR134191.1
NCTC9107	LR134240.1
NCYU-29-19	CP042606.1
NT1F10	CP075462.1
NT1W22	CP075469.1
OW1E2	CP067245.1
P21_SE1_04.20	CP085074.1
P43A	CP044291.1
PD4	CP074007.1
PF9285	CP038791.1
PigCaeca_2	CP038857.1
PK5	CP074024.1
PK8241	CP080139.1
PM4-5	CP096834.1
Q4552	CP077063.1
QA-1986	CP101921.1
R3	CP107184.1
R6	CP107178.1
REF2	CP107230.1
RH-004-CS	CP050196.1
RH-004-MS	CP050197.1
RH-004-WU	CP050198.1
RH-045-MS	CP050203.1
RHB02-C19	CP058063.1
RHB03-C16	CP058027.1
RHB04-C17	CP058009.1
RHB09-C18	CP057936.1
RHB12-C24	CP057860.1
RHB13-C17	CP057831.1
RHB23-C04	CP057555.1
RHB23-C07	CP057535.1
RHB23-C18	CP057516.1
RHB23-C24	CP057512.1
RHB28-C20	CP057364.1
RHB30-C16	CP057287.1
RHB30-C17	CP057281.1
RHB30-C19	CP055669.1
RHB30-C20	CP055945.1
RHB31-C01	CP057276.1
RHB31-C04	CP057270.1
RHB31-C07	CP057267.1
RHB31-C08	CP055660.1
RHB31-C15	CP057259.1
RHB33-C08	CP057207.1
RHB33-C09	CP057204.1
RHB34-C15	CP057167.1
RHB34-C18	CP057163.1
RHB39-C03	CP057072.1
RHB40-C01	CP057031.1
RHB40-C10	CP057018.1
RHB40-C12	CP055941.1
RHB40-C22	CP057010.1
RHB45-C13	CP099027.1
RHB45-C21	CP099020.1
RHB46-C16	CP098979.1
RHBSTW-00081	CP056873.1
RHBSTW-00082	CP056870.1
RHBSTW-00410	CP056556.1
RHBSTW-00457	CP056492.1
RHBSTW-00482	CP056470.1
RHBSTW-00849	CP056299.1
RIVM_C011532	CP068795.1
RM9513	CP042352.1
S10	CP010229.1
S171-1	CP058725.1
S6	CP107134.1
S7_CRE7	CP074485.1
S8	CP107126.1
SCAID	CP102947.1
SCU-109	CP051733.1
SCU-120	CP054335.1
SF10	CP079767.1
SH19PTE6	CP073768.1
SH21PTE31	CP097181.1
SPCR2020	CP083419.1
ST12468	CP103694.1
ST131	OX637964.1
ST167	CP093919.1
ST2747	CP007394.1
ST2747	CP007393.1
ST2747	CP007392.1
ST361	CP103704.1
ST540	CP007391.1
ST540	CP007390.1
ST540	CP007265.1
STB20-1	CP050173.1
STEC174	CP060107.1
STEC276	CP091022.1
STEC383	CP091026.1
STEC413	CP060105.1
SUISSEKPC3NDM5	CP083701.1
SWHEFF_58	CP055048.1
T2	CP114792.1
TCBK21G178	CP048935.1
T-HYM1	CP141767.1
TUM1226	CP135719.1
TUM12357	CP134370.1
TUM14771	CP128875.1
TUM2820	CP135688.1
TUM9803	CP135671.1
TZ118	CP095446.1
US32	CP048606.1
VG1046-3E9	CP128594.1
VG55B1	CP128587.1
VG888-46E9	CP128581.1
W3110-P	CP084899.2
W409	CP122499.1
W60	CP058342.1
WCHEC005215	CP092973.1
WCHEC025157	CP043279.1
WL7562	CP128790.1
WS4437A-1	CP035822.1
XD35	CP089142.1
XJ5.2	CP074354.1
XJW9B277	CP068041.1
XYEH3314	CP110988.1
YPE10	CP041448.1
YPE12	CP041442.1
YPE3	CP041452.1
YSP8-1	CP037910.1
YZ22MPE54	CP139337.1
YZ22MPE6	CP139339.1
YZ22PE165	CP139130.1
YZ3-11	CP127004.1
Z0117EC0005	CP098223.1
Z1322MEC0003	CP148564.1
Z1322PEC0243	CP148523.1
Z1323CEC0001	CP148507.1
Z1323CEC0002	CP148498.1
Z1323CEC0004	CP148483.1
Z1323CEC0005	CP148474.1
Z1323CEC0006	CP148466.1
Z1323CEC0009	CP148453.1
Z1323CEC0013	CP148427.1
Z1323CEC0016	CP148416.1
Z1323PEC0002	CP148310.1
Z1323PEC0004	CP148301.1
ZF31	CP047455.1
ZF34	CP047461.1
TA8571	AP024205.1
THO-003	AP022525.1
TUM1886	AP026454.1
TUM2826	AP026484.1
VE-T9	AP027963.1
In Shigella flexneri
2002017	CP001383.1
2457T	AE014073.1
SWHEFF_59	CP055041.1
SWHIN_97	CP055070.1
